# Secretory ferritins mediate iron delivery during magnetite tooth formation in chitons

**DOI:** 10.64898/2026.10.23.761458

**Authors:** Rui Onishi, Masahiro Shimizu, Koki Okada, Nicole Angeline Robles Vizconde, Tsukasa Nakamura, Yuki Fujii, Toshiya Senda, Kenji Okoshi, Kiori Obuse, David Kisailus, Akira Satoh, Shino Homma-Takeda, Michiko Nemoto

## Abstract

Iron is essential to most organisms, yet unbound iron is toxic, necessitating tight regulation of its storage and transport. Chitons concentrate extraordinary amounts of iron in radular tissue to form magnetite-mineralized teeth, but how iron is supplied to developing teeth remains unclear. Here, synchrotron radiation X-ray fluorescence mapping resolved the spatiotemporal redistribution of iron from the radular epithelium toward developing teeth. Integrated transcriptomic and proteomic analyses identified secretory ferritin subunits in radular tissue whose genes were highly expressed in the midgut gland and whose proteins were also present in the hemolymph. In vivo fluorescence tracking showed that circulating ferritin was selectively taken up by the radular epithelium, and following injection of Ag-loaded hemolymph ferritin, Ag was detected in developing teeth. Together, these findings support a model in which secretory ferritins produced in the midgut gland transport iron through the hemolymph to the radula, enabling the pronounced iron accumulation required for tooth mineralization.

---

Chitons are marine mollusks that inhabit rocky intertidal zones and possess a feeding organ called the radula, whose teeth contain magnetite (Fig. 1a, b). These magnetite-bearing teeth exhibit greater wear resistance than zirconia and have attracted interest as models for the development of high performance structural materials ^1, 2^. As one of the few known examples of magnetite biomineralization in eukaryotes, chiton teeth provide a valuable system for investigating the biological control of iron oxide mineralization. Chitons use these hard teeth to scrape rock surfaces and feed on epilithic microalgae ^3, 4^. Teeth in the anterior region of the radula are worn away during feeding and continuously replaced by new teeth formed posteriorly. This continuous renewal results in a developmental gradient along the radula, ranging from newly formed posterior teeth to mature, functional anterior teeth ^5, 6^. Tooth formation occurs within the radular sac and is regulated by epithelial cells surrounding the developing teeth. At the posterior end of the radular sac, odontoblasts initially secrete a transparent tooth matrix composed of α-chitin and proteins. Aggregates of ferrihydrite, a poorly crystalline hydrated iron oxide, are subsequently deposited onto the chitin fibers, causing the teeth to become reddish brown. Ferrihydrite subsequently transforms into magnetite, producing mature black teeth ^7, 8^. During this process, the radular tissue accumulates more than 100 mg of iron per gram of dry tissue (>10% of dry weight) ^9, 10, 11^. Such extreme iron accumulation is exceptional among animal tissues ^12^, making the chiton radula a distinctive biological system for studying the mechanisms underlying iron-rich biomineralization.

**Fig. 1.**

Overview of chiton radular structure and SR-XRF analysis. **a**, *Acanthopleura japonica* and its radula. **b**, Schematic representation of an *Acanthopleura*-type radular tooth. **c**, Schematic workflow for synchrotron radiation X-ray fluorescence (SR-XRF) elemental mapping of chiton radular tissue.

During tooth maturation, as iron oxide is deposited within the tooth cusps (Fig. 1b), ferritin-containing granules (siderosomes) accumulate around the developing teeth. Ferritin is a ubiquitous iron-storage protein that assembles into a multimeric nanocage structure ^13, 14, 15^. Ferritin surrounding the teeth has long been hypothesized to supply the iron required for tooth mineralization ^16, 17, 18, 19^. Mollusks possess two major ferritin types: cytoplasmic ferritin (cFer) and secretory ferritin (sFer). Cytoplasmic ferritins are localized intracellularly, whereas secretory ferritins contain signal peptides and are secreted from cells ^20^. Transcriptomic analysis of radular tissue from *Cryptochiton stelleri* revealed high expression of cytoplasmic ferritin genes ^21^. By contrast, transcriptomic analysis of radular tissue from *Acanthopleura loochooana* revealed high expression of secretory ferritin genes ^22^. Proteomic analysis of radular tissue from the same species identified both cytoplasmic and secretory ferritins ^23^. Secretory ferritins play important roles in systemic iron transport in many insects ^24, 25^ and have also been proposed to mediate iron transport in mollusks ^26, 27, 28, 29^. Despite these studies, the subunit composition of the native ferritin complexes that accumulate in radular tissue remains unknown. Moreover, whether secretory ferritins circulating in the hemolymph are taken up by the radular epithelium and contribute to iron delivery to developing teeth has not been directly demonstrated.

In the present study, we used synchrotron radiation X-ray fluorescence (SR-XRF) elemental mapping to resolve the spatiotemporal dynamics of iron within radular tissue during tooth development. By integrating biochemical isolation of native ferritin complexes with quantitative proteomics and tissue transcriptomics, we identified the secretory ferritin subunits that accumulate in radular tissue and showed that the genes encoding these subunits are highly expressed in the midgut gland. In vivo fluorescence tracking demonstrated that ferritin circulating in the hemolymph is selectively taken up by the radular epithelium. Moreover, following injection of Ag-loaded hemolymph ferritin, Ag was detected in developing teeth. Together, these findings support a model in which secretory ferritins produced in the midgut gland transport iron via the hemolymph to developing radular teeth.
