## Supplementary_Data for "Secretory ferritins mediate iron delivery during magnetite tooth formation in chitons"

### Sheet: Supplementary Data 1
Supplementary Data 1. Accession numbers of ferritin protein sequences used for phylogenetic analysis.
Abbreviation	Species	Accession number
AjsFer1	Acanthopleura japonica	XP_064594690.1
AjsFer2	Acanthopleura japonica	XP_064595273.1
AjsFer3	Acanthopleura japonica	XP_064599926.1
AjsFer4	Acanthopleura japonica	XP_064600940.1
AjsFer5	Acanthopleura japonica	XP_064603366.1
AjsFer6	Acanthopleura japonica	XP_064603543.1
AjsFer7	Acanthopleura japonica	XP_064603598.1
AjsFer8	Acanthopleura japonica	XP_064603995.1
AjcFer1	Acanthopleura japonica	XP_064604119.1
AjcFer2	Acanthopleura japonica	XP_064604120.1
Ai	Argopecten irradians	XP_069139619.1
Ai	Argopecten irradians	XP_069139620.1
Ai	Argopecten irradians	AEN71560.1
Ai	Argopecten irradians	AEN71562.1
Cr	Carcinoscorpius rotundicauda	AAW22505
Cr	Carcinoscorpius rotundicauda	AAW22506
Dg	Dermanyssus gallinae	QVE05143.1
Dg	Dermanyssus gallinae	QVE05142.1
Dm	Drosophila melanogaster	AAF07879.1
Dm	Drosophila melanogaster	NP_524873.1
Dm	Drosophila melanogaster	NP_001263106.1
Es	Eriocheir sinensis	ADF87490
Es	Eriocheir sinensis	ADF87491
Hd	Haliotis discus discus	ABG88845.1
Hd	Haliotis discus discus	ABG88846.1
Hm	Homo sapiens	NP_000137.2
Hm	Homo sapiens	NP_002023.2
Ls	Lymnaea stagnalis	CAA40096.1
Ls	Lymnaea stagnalis	CAA40097.1
Mn	Macrobrachium nipponense	QDA69872.1
Mn	Macrobrachium nipponense	QDA69873.1
Mn	Macrobrachium nipponense	QDA69874.1
Mn	Macrobrachium nipponense	QDA69875.1
Mn	Macrobrachium nipponense	AHJ90472.1
Mg	Magallana gigas	NP_001292267.1
Mg	Magallana gigas	XP_011438883.1
Mg	Magallana gigas	XP_065924966.1
Mg	Magallana gigas	NP_001292247.1
Mmx	Meretrix meretrix	AAZ20754
Py	Patinopecten yessoensis	AGK92812.1
Py	Patinopecten yessoensis	AGK92813.1
Py	Patinopecten yessoensis	AGK92814.1
Py	Patinopecten yessoensis	AGK92815.1
Py	Patinopecten yessoensis	AHH31562.1
Py	Patinopecten yessoensis	AHH31563.1
Mm	Mus musculus	NP_034369.1
Mm	Mus musculus	NP_034370.2
Pc	Pomacea canaliculata	XP_025095033.1
Pc	Pomacea canaliculata	XP_025098101.1
Ss	Salmo salar	NP_001117129.1
Ss	Salmo salar	ACI67714.1
Sc	Sinonovacula constricta	ACZ65230
Sd	Suberites domuncula	CAC84556

### Sheet: Supplementary Data 2
Supplementary Data 2. Predicted iron-responsive elements (IREs) in Acanthopleura japonica ferritin mRNAs.
Abbreviation	Proteins Accession Number	Transcripts Accession Number	IRE Prediction	Position in sequence	Pred.	Pred.	Pred.	Free	Quality
					Loop	Pairs	C8	Energy
AjsFer1	XP_064594690.1	XM_064738620.1	-	-	-	-	-	-	-
AjsFer2	XP_064595273.1	XM_064739203.1	-	-	-	-	-	-	-
AjsFer3	XP_064599926.1	XM_064743856.1	-	-	-	-	-	-	-
AjsFer4	XP_064600940.1	XM_064744870.1	-	-	-	-	-	-	-
AjsFer5	XP_064603366.1	XM_064747296.1	-	-	-	-	-	-	-
AjsFer6	XP_064603543.1	XM_064747473.1	◯	33-64	◯	◯	◯	-8.1	High
AjsFer7	XP_064603598.1	XM_064747528.1	-	-	-	-	-	-	-
AjsFer8	XP_064603995.1	XM_064747925.1	◯	605-636	◯	◯	-	-3.3	High
AjcFer1	XP_064604119.1	XM_064748049.1	◯	30-61	◯	◯	◯	-8.3	High
AjcFer2	XP_064604120.1	XM_064748050.1	-	-	-	-	-	-	-

### Sheet: Supplementary Data 3
Supplementary Data 3. Predicted subcellular localization and signal peptides of A. japonica ferritins.
Signal sequence	SignalP6.0		TargetP2.0		DeepLoc2.1			Consensus Prediction
prediction software
Gene ID	Prediction	Score（P）	Prediction	Score（P）	Signals	Localization	(Prob.)
XP_064594690.1	SP(Sec/SPI)	>0.99	SP	>0.99	SP	Extracellular	0.92	Secreted
XP_064595273.1	SP(Sec/SPI)	>0.99	SP	0.98	SP	Extracellular	0.89	Secreted
XP_064599926.1	SP(Sec/SPI)	>0.99	SP	>0.99	SP	Extracellular	0.74	Secreted
XP_064600940.1	SP(Sec/SPI)	>0.99	SP	>0.99	SP	Extracellular	0.92	Secreted
XP_064603366.1	SP(Sec/SPI)	>0.99	SP	>0.99	SP	Extracellular	0.86	Secreted
XP_064603543.1	SP(Sec/SPI)	>0.99	SP	>0.99	SP	Extracellular	0.69	Secreted
XP_064603598.1	SP(Sec/SPI)	>0.99	SP	>0.99	SP	Extracellular	0.9	Secreted
XP_064603995.1	SP(Sec/SPI)	>0.99	SP	>0.99	SP	Extracellular	0.76	Secreted
XP_064604119.1	None	0	None	0	NLS	Cytoplasm	0.72	Cytoplasmic
XP_064604120.1	None	0	None	0	NLS	Cytoplasm	0.81	Cytoplasmic

### Sheet: Supplementary Data 4
Supplementary Data 4. Amino acid sequences of ferritins deduced from de novo-assembled transcripts of Acanthochitona achates, Cryptochiton stelleri, and Placiphorella stimpsoni used for the phylogenetic analysis shown in Supplementary Fig. 1.
Abbreviation	Species	Amino acid sequence
AacFer1	Acanthochitona achates	MSSQIRQNYSTDVEAAVNSLVNLYLQASYTYLSLGFYFDRDDVALEGVSHFFRELAEEKREGYERLLKMQNQRGGRALFQDIKKPAEDEWGKTPDAMKAAMALEKKLNQALLDLHALGSARTDPHLCDFLETHFLDEEVKLIKKMGDHLTNLHRLGGPEAGLGEYLFERLTLKHD
AasFer1	Acanthochitona achates	MARVYLALFVLGLAQWGIANDIFDSEIESGQGVESLARQNFHKRIVNLINQQINVYLNASYVFTAMSNYFDRDSVALPGFHNYFHEAAEYEQEKAESLMKYINKRGGHVVLGRIEVPLRQEWENGLSAMQDAQSVEEDIFETLMQLHRVANTPTKKRQADIHLASVLEDSYLQDQIELIKKRADYVTELQRAMRHSTPGLGEFIFDKKLS
AasFer2	Acanthochitona achates	MAFAAGSDKRLTCTAFSDSLIEMMNEQINLELHASYLYHAYARYFGRDDVALSGFADFFKHASSEEKDHADKLMEYMNTRGCRFLLKDITIKDVCDKINDKRPQELAGACICEFTVAANGGDPVSCSNDRSGWFNGKYAIENALTIEHHVNDELLKLHRSTNDPHFEKFLEDNYLDEQVNAIKELSDYVTILKRTGDGLGEYIFDKDLDSKY
AacFer2	Acanthochitona achates	MASQPRQNFSSECEAGINMQINADLNASYVYMSMAFYFDRDDVALDGFHKFFKERSDHFQESAKKLMTYQNKRGGRIVFRDVKKAERDEWGTPLEAMKTALAMEQASNQSVTDLHKIAERNGDAAFTDFLEGEFLGPKVEMIKKLSDHVTNLGRVGTGLGEYMFDKETLDS
AacFer3	Acanthochitona achates	MLERPLKSLAYYILKLRPQIFVCNMQGLLFIHVYACTLHKTGLGLHVMGSYRVYERPLFTKSIKSVLCMHVFLQAFYFDRDDVALDGFHKFFKERSDHFQESAKKLMTYQNKRGGRIVFRDVKKAERDEWGTPLEAMKTALAMEQASNQSVTDLHKIAERNGDAAFTDFLEGEFLGPKVEMIKKLSDHVTNLGRVGTGLGEYMFDKETLDS
AacFer4	Acanthochitona achates	MSQARQNYHEETEAGINKQINMELYASYTYQSMAFHFDRDDVALKGFAKFFRESSEEEREHAEKLMKYQNKRGGRIVLQSIQKPEKDAWGTGLEAMEVALELEKNVNEALLALHEIGNKHNDAQMMDFIEGEYLKEQVDSIKQISDYVTNLKRVGPGLGEYMFDKETLKGDE
AacFer5	Acanthochitona achates	MTTASTSQVRQNYHQDSEAAINRQINLELYASYVYLSMSYYFDRDDVALKNFAKYFLHQSHEEREHAEKLMKLQNQRGGRIFLQDIKKPDCDDWESGLNAMECALHLEKNVNQSLLELHKLATDKNDPHLCDFIETHYLNEQVKAIKELGDHVTNLRKMGAPESGLAEYLFDKHTLGDSDNES
CscFer1	Cryptochiton stelleri	MSVSQPRQNYHAESEAGINKQINMELYASYVYQSMEYYFDRDDVALKGFAKFFRESSKEEREHAEKFMKYQNKRGGRVVLQDIKKPERDEWDTGLKAMQAALELEKNVNQALLDLHKVADSHGDAQMMDFLEGEYLKEQVDSIKQISDHITNLKRVGSGLGEYMFDKETLDD
CscFer2	Cryptochiton stelleri	MAGTQPRQNFHKESEAGINKHINMELYASYAYQYMAYYFDRDDIALPGFVKLFKEHSDCCHTKAEKLMKYQNKRGGRIILQDVKKTDKNEFDTVLEAMHMSLTIEQTSNQALIDLHKIAEKTGDAAFADFLEGEFLKPAVDKIKKISDYMTNLKRVGPGLGEYLFDKKTLEG
PssFer1	Placiphorella stimpsoni	MIQLGLGNDIFDDVDSGSGLESLARQNFHKRIINLINQQINVYLNASYVFTAMANHFDRDSVALPGFYHYFHEAAEFEQDQAEGLMRYMNKRGGKVELGRIEMPMRQEWGNGLAAMTDAQRISEDIFETLMQLHRVANTPTKKRQADIHLASVLEDTHLHHQIGLIKTRADQVTELTRAMQHTSPGLGEFIFDQKLR
PssFer2	Placiphorella stimpsoni	MQLNLAATFQYIAKSAHFRQYDSDYFGMAVMFSVHAREKLNDAKHLMKYLVHRGAEVQWAAIPAPPTSDWAHPSNVIQKALDVEKNILNEIIATHTCAQEHNDPDLMHDMADRMIVGEENTVYELGSYVQHFAHDGVNDNIVLPALSKTMYWRYKDYEDCFHAIDDHEKHDH
PscFer1	Placiphorella stimpsoni	MAATQPRQNFHEESEAGINKQINLELYASYVYQSMAFYFDRDDVALNGFFKFFKENSDCSHDNAEKFMKYQNKRGGRIVLQDVQRADRDEWGTGLAAMQTALSIEKNCNQALMDLHKIAEGKGDAAFADFLECDFLNPEIEKIKKISDYVTNLKRVGPGLGEYQFDRETLDG
PscFer2	Placiphorella stimpsoni	MAQPRQNFHEESEAGINKQINMELYASYVYQSMAFYFDRDDVALKGFAKFFKESSHEEREHAEKLMKYQNKRGGRIVLRDIKKPERDEWETGLVAMQTALELEKNVNQALLDLHKVADSHGDAQMMDFIEGEYLKEQVDGIKQISDYITNLKRVGPGLGEYMFDKETLGGDE

### Sheet: Supplementary Data 5
Supplementary data 5. Quantitative proteomic analysis of native ferritin complexes purified from radular tissue.
NCBI accession number	This study IDs or Function	1st analysis (radular tissue pooled from individuals 1–40)				2nd analysis (radular tissue pooled from individuals 41–80)
		Unique peptides	Sequence coverage（%）	iBAQ		Unique peptides	Sequence coverage（%）	iBAQ
XP_064603366.1	AjSecFer5	11	47.8	12.477		5	28.2	4.4746
XP_064599926.1	AjSecFer3	16	65.5	10.1		9	43.9	4.0988
XP_064603543.1	AjSecFer6	10	35.7	6.9171		7	21.7	2.8164
XP_064603995.1	AjSecFer8	7	39.5	0.66056		4	22.7	1.0711
XP_064613076.1	N-lysine methyltransferase KMT5A-like	1	3.5	0.45483		0	0	0
XP_064595168.1;XP_064595167.1;XP_064595166.1;XP_064595165.1	uncharacterized protein LOC135461847 isoform X4; uncharacterized protein LOC135461847 isoform X3; uncharacterized protein LOC135461847 isoform X2	1	1.2	0.37126		0	0	0
XP_064612976.1	protein Spindly-B-like	1	1.5	0.35702		0	0	0
XP_064616541.1	cilia- and flagella-associated protein 157-like	1	1.3	0.23419		0	0	0
XP_064605109.1	WD repeat-containing protein 11-like	1	1	0.17257		0	0	0
XP_064605779.1	uncharacterized protein LOC135470674	1	0.6	0.13926		0	0	0
XP_064606327.1;XP_064606326.1	uncharacterized protein LOC135471164; uncharacterized protein LOC135471164	1	3.9	0		1	3.9	1.1639
XP_064599933.1;XP_064599932.1;XP_064599931.1	uncharacterized protein LOC135466410 isoform X2; uncharacterized protein LOC135466410 isoform X1; uncharacterized protein LOC135466410 isoform X1	1	0.5	0		1	0.8	0.20211
XP_064596957.1;XP_064596956.1	uncharacterized protein LOC135463580 isoform X2; chitin synthase chs-1-like isoform X1	0	0	0		1	0.3	0.10686
XP_064601320.1	twitchin-like	0	0	0		1	0.2	0.04618
XP_064594358.1;XP_064594357.1	FYVE and coiled-coil domain-containing protein 1-like isoform X2; FYVE and coiled-coil domain-containing protein 1-like isoform X1	1	1	0		0	0	0
XP_064594690.1	AjSecFer1	0	0	0		1	4.9	0
XP_064598103.1;XP_064598102.1;XP_064598101.1	dnaJ homolog subfamily C member 13-like isoform X3; dnaJ homolog subfamily C member 13-like isoform X2; dnaJ homolog subfamily C member 13-like isoform X1	0	0	0		1	0.3	0
XP_064601177.1	guanine nucleotide-binding protein subunit alpha-11-like	1	2.6	0		1	2.6	0
XP_064603662.1	LOW QUALITY PROTEIN: cytoskeleton-associated protein 5-like	1	0.4	0		0	0	0
XP_064609495.1	glycine receptor subunit alphaZ1-like	1	1.5	0		0	0	0
XP_064612331.1	LOW QUALITY PROTEIN: eukaryotic translation initiation factor 3 subunit C-like	1	1.3	0		0	0	0
XP_064615399.1	short transient receptor potential channel 7-like	1	0.9	0		0	0	0

### Sheet: Supplementary Data 6
Supplementary data 6. Quantitative proteomic analysis of native ferritin complexes purified from hemolymph.
NCBI Accession Number	This study IDs or Function	Unique peptides H-Fer-1	Unique peptides H-Fer-2	Unique peptides H-Fer-3	Sequence coverage H-Fer-1 [%]	Sequence coverage H-Fer-2 [%]	Sequence coverage H-Fer-3 [%]	iBAQ H-Fer-1	iBAQ H-Fer-2	iBAQ H-Fer-3	Total iBAQ
XP_064599926.1	AjsFer3	18	14	11	66.8	65.5	65.5	6.3546	4.7879	2.1755	13.318
XP_064603543.1	AjsFer6	14	21	6	56.2	56.6	28.1	6.0684	3.6138	0.83963	10.5218
XP_064603995.1	AjsFer8	13	7	4	77.3	37.3	28.2	4.288	3.0464	2.0226	9.357
XP_064594690.1	AjsFer1	5	3	2	36.4	26.7	13.6	5.1498	3.6684	0	8.8182
XP_064597466.1;XP_064597465.1	acetylcholine-binding protein-like ;acetylcholine-binding protein-like	0	1	4	5.2	13	22.5	0	0	6.9795	6.9795
XP_064603366.1	AjsFer5	5	14	8	37.8	56.9	49.3	1.5687	2.0691	1.536	5.1738
XP_064595273.1	AjsFer2	1	0	0	15.2	0	0	3.5961	0	0	3.5961
XP_064597435.1	neuronal acetylcholine receptor subunit alpha-10-like	6	8	10	40.1	44.4	40.1	1.5562	0	1.6891	3.2453
XP_064604119.1	AjcFer1	2	0	0	12.6	0	0	1.5081	0	0	1.5081
XP_064604120.1	AjcFer2	1	0	0	7.5	0	0	1.3203	0	0	1.3203
XP_064600940.1	AjsFer4	1	0	0	7.9	0	0	1.2093	0	0	1.2093
XP_064607239.1	cyclin-dependent kinase 17-like	0	1	1	0	1.9	1.9	0	0	0.4117	0.4117
XP_064613076.1	N-lysine methyltransferase KMT5A-like	0	0	0	0	0	0	0	0	0	0
XP_064605109.1	WD repeat-containing protein 11-like	0	0	0	0	0	0	0	0	0	0
XP_064614829.1	26S proteasome non-ATPase regulatory subunit 1-like	1	0	0	1.1	0	0	0	0	0	0
XP_064612677.1;XP_064612676.1	coiled-coil domain-containing protein 42 homolog isoform X2 ;coiled-coil domain-containing protein 42 homolog isoform X1	1	0	0	6.4	0	0	0	0	0	0
XP_064611124.1	CBY1-interacting BAR domain-containing protein 1-like	0	1	1	0	2.4	2.4	0	0	0	0
XP_064610066.1	LOW QUALITY PROTEIN: kelch-like protein 5	1	0	0	1.4	0	0	0	0	0	0
XP_064609495.1	glycine receptor subunit alphaZ1-like	1	0	0	1.5	0	0	0	0	0	0
XP_064606043.1	serine/threonine-protein kinase Nek4-like	0	0	1	0	0	3.3	0	0	0	0
XP_064605283.1	ankyrin repeat, SAM and basic leucine zipper domain-containing protein 1-like	0	1	0	0	3.4	0	0	0	0	0
XP_064602582.1	protein FAM184A-like	0	0	1	0	0	1	0	0	0	0
XP_064601240.1	M-phase inducer phosphatase 1-like	0	1	0	0	3.3	0	0	0	0	0
XP_064599933.1;XP_064599932.1;XP_064599931.1	uncharacterized protein LOC135466410 isoform X2 ;uncharacterized protein LOC135466410 isoform X1 ;uncharacterized protein LOC135466410 isoform X1	0	0	0	0	0	0	0	0	0	0
XP_064599585.1	serine/threonine-protein phosphatase 5-like	1	0	0	1.4	0	0	0	0	0	0

### Sheet: Supplementary Data 7
Supplementary Data 7. Primer and Synthetic Gene Sequences.
Primers for linearizing pET-47b(+)	5’- GCTAAACAAAGCCCGAAAGGAAGCTGAGTTG-3’
	5’- CCTGATTTCCCTTCGTCTGCCATATGTATATCTCC-3’
Primers for AjsFer7 amplification	5’- CGAAGGGAAATCAGGACCGGATATTC-3’
	5’- CGGGCTTTGTTTAGCAGCCTAGGTTAATTAATAG-3’
Synthetic Gene Sequence	5’-CGAAGGGAAATCAGGACCGGATATTCTGCAGAATTGGGATGCGGATTGCGCGAAAATGATCAACAACCTGATCCATACGGAAATTGAAACCACCTTCCAGTATATTGCGATTGCCACCTTCTTTCGTCGCCATGATGTAGACATCATTGGCATGTCCCTGATGTTTAACGCTTGGGCACGGATGAAGATCAATTTGGCCAAAGACATGATGATGTATCTCGTGAAACGCGGTGCAGGCGTTGAGTTCAAAGATGTGAAGAAACCGTCGGAGACTCAATGGGCAGATCCAGGTGCTGCGCTTAGTGTAGCCTTACGCACAGAGAAAGGCATTGCCGACAAAGTGAATGAACTGGCCAAACATGCCGCAAATCACAACGATTATCACCTGTTGGGCTA…

### Sheet: Supplementary Data 8
Supplementary data 8. Sequences and statistical significance of the three radular ferritin-specific motifs identified using MEME.
motif seq	motif id	sequence_name	start	stop	score	p-value	q-value	matched_sequence
QINLELHASYLYHGYARYFGRDDVALPGFADFFKHASSEERDHADKLMEY	MEME-1	AjsFer8	35	84	186.713	2.12e-62	2.12e-59	QINLELHASYLYHAYARYFGRDDVALSGFADFFKHASSEERDHADKMMEY
		AjsFer3	38	87	184.621	3.05e-60	1.52e-57	QINLELHASYLYHGYARYFGRDDVALSGFADFFKHASSEEKDHADKLMEY
		AjsFer6	62	111	163.023	4.9e-51	1.63e-48	MVKLKLHHHYLYRGYAHYFKTVDVVLPGFHSFFKSLSDDNLEHADRFMKY
		AjsFer5	51	100	158.08	1.15e-49	2.87e-47	QINVYLNASYVYTAMSNHFDRDSVALPGFSHYFHEAAEFEREKAESLMKY
DVCDKINEKKPPELASACICEFTAAANGGDPSSCFDERPEWFNGKQAIE	MEME-2	AjsFer8	101	149	194.663	6.29e-61	7.6e-58	DVCDKINDKKTPELASACICEFTAAANGGNPSSCFDERTEWFNGKYAIE
		AjsFer3	104	152	193.798	1.86e-60	1.12e-57	DVCDKINEKKPAELSSACICEFTAAATGGDPSSCSANRPEWFNGKQAME
DPHLEKFLEDHYLDEQVDAIKELADYITILKRTGAGL	MEME-3	AjsFer3	174	210	129.425	1.54e-42	1.85e-39	DPHFEKFLEDNYLDEQVHAIKELSDYITILKRTGDGL
		AjsFer8	171	207	125.92	2.79e-40	1.67e-37	DVHLQKFLEDHYLDEQVYAIKELSDYVRILKRTGSGL
		AjsFer6	204	240	118.011	1.99e-37	7.98e-35	DPHLEMFLETHYLGHSVDTISKLANYITQLKKVGAGL
		AjsFer5	159	195	113.862	3.51e-36	1.05e-33	DIHLASVLEDTYLHDQIEQIKKKADYITELSRAMRHT
